# An AI-driven approach for nanobody affinity maturation

**DOI:** 10.1101/2025.11.11.687768

**Authors:** Xuceng Yang, Ziang Guo, Qi Zhao

## Abstract

B7-H3 (CD276), an immunoregulatory checkpoint molecule overexpressed in numerous cancers, is a promising therapeutic target. Nanobodies possess unique advantages for targeting B7-H3, such as small size, high stability, and the ability to bind cryptic epitopes. However, the rational affinity maturation of these nanobodies is challenging, especially in the absence of detailed structural data on antigen-antibody interactions. Here, we present a computational strategy that leverages artificial intelligence (AI) and molecular modeling, including homology modeling, molecular docking, and free-energy calculations—to systematically predict affinity-enhancing mutations for humanized anti-B7-H3 nanobodies. This AI-driven framework provides a powerful and cost-effective pipeline for accelerating the development of high-affinity nanobody therapeutics prior to experimental validation.
