## Supplement 1 for "An AI-driven approach for nanobody affinity maturation"

### Sheet: Ala scanning
G1E1-B7H3R2C2
Pose4		Pose2		Pose1		Pose7		Pose5		Pose14		Pose6
Mutation	Mutation Energy	Mutation	Mutation Energy	Mutation	Mutation Energy	Mutation	Mutation Energy	Mutation	Mutation Energy	Mutation	Mutation Energy	Mutation	Mutation Energy
ASP50>ALA	-0.82	THR58>ALA	-1.3	GLU92>ALA	-0.89	ASP113>ALA	-0.44	ASP65>ALA	-0.78	SER31>ALA	-0.43	GLU111>ALA	-1.53
ASP113>ALA	-0.54	VAL109>ALA	-1.25	ASP55>ALA	-0.51	ASP55>ALA	-0.42	PRO110>ALA	-0.57	ASP65>ALA	-0.43	ASP50>ALA	-1.23
GLU111>ALA	-0.5	ASP50>ALA	-1.03	ASP50>ALA	-0.47	ASP76>ALA	-0.38	ASP55>ALA	-0.5	GLU46>ALA	-0.4	GLU1>ALA	-1
ASP55>ALA	-0.48	ASN105>ALA	-1	ASP65>ALA	-0.45	ASP93>ALA	-0.38	GLU111>ALA	-0.44	ASP113>ALA	-0.4	GLU6>ALA	-0.56
GLU46>ALA	-0.46	ASP113>ALA	-0.74	ASP93>ALA	-0.44	GLU111>ALA	-0.38	GLU92>ALA	-0.43	GLU111>ALA	-0.36	ASP113>ALA	-0.53
GLU92>ALA	-0.45	GLU46>ALA	-0.68	ASP113>ALA	-0.41	GLU92>ALA	-0.37	ASP76>ALA	-0.42	GLU1>ALA	-0.34	GLU46>ALA	-0.45
ASP93>ALA	-0.4	SER35>ALA	-0.64	GLU111>ALA	-0.4	GLU1>ALA	-0.36	ASP93>ALA	-0.4	GLU92>ALA	-0.34	ASP93>ALA	-0.4
ASP76>ALA	-0.39	GLU111>ALA	-0.64	ASP76>ALA	-0.39	GLU46>ALA	-0.36	ASP113>ALA	-0.36	ASP93>ALA	-0.34	GLU92>ALA	-0.39
GLU6>ALA	-0.35	ASP55>ALA	-0.42	GLU6>ALA	-0.35	GLU6>ALA	-0.35	GLU46>ALA	-0.34	GLU6>ALA	-0.33	ASP55>ALA	-0.35
GLU1>ALA	-0.32	PRO103>ALA	-0.42	GLU1>ALA	-0.32	SER31>ALA	-0.34	GLU6>ALA	-0.33	ASP76>ALA	-0.28	ASP76>ALA	-0.33
				GLY54>ALA	-0.13	THR58>ALA	-0.31	GLU1>ALA	-0.31	ASP55>ALA	-0.27	PRO103>ALA	-0.29
				SER52>ALA	-0.1	THR57>ALA	-0.17	SER31>ALA	-0.22	GLY54>ALA	-0.2	ALA100>ALA	-0.28
				SER66>ALA	-0.04	THR61>ALA	-0.09	SER66>ALA	-0.15	ASP50>ALA	-0.12	GLY102>ALA	-0.28
				ALA95>ALA	-0.03	SER52>ALA	-0.05	SER30>ALA	-0.1	SER52>ALA	-0.06	GLY116>ALA	-0.23
				GLY56>ALA	-0.02	GLY54>ALA	-0.04	GLY54>ALA	-0.1	GLY56>ALA	-0.02	CYS99>ALA	-0.22
				SER106>ALA	-0.02	GLY69>ALA	-0.03	ASP50>ALA	-0.05			ALA101>ALA	-0.18
						CYS99>ALA	-0.03	SER106>ALA	-0.02			TYR60>ALA	-0.16
						GLY56>ALA	-0.02					LEU5>ALA	-0.13
												ASP65>ALA	-0.11
G1E1-B7H3R2
Pose4		Pose2		Pose1		Pose3		Pose6		Pose5		Pose10		Pose24
Mutation	Mutation Energy	Mutation	Mutation Energy	Mutation	Mutation Energy	Mutation	Mutation Energy	Mutation	Mutation Energy	Mutation	Mutation Energy	Mutation	Mutation Energy	Mutation	Mutation Energy
GLU111>ALA	-0.72	ASP113>ALA	-0.58	THR58>ALA	-1.3	GLU111>ALA	-0.43	ASP50>ALA	-1.3	GLU111>ALA	-1.53	GLU92>ALA	-1	ASP50>ALA	-1.11
GLU46>ALA	-0.56	ASP65>ALA	-0.49	VAL109>ALA	-1.25	ASP113>ALA	-0.39	GLU111>ALA	-1.14	ASP50>ALA	-1.23	GLY44>ALA	-0.73	SER106>ALA	-0.88
ASP65>ALA	-0.54	GLU111>ALA	-0.49	ASP50>ALA	-1.03	ASP65>ALA	-0.32	GLU1>ALA	-1.09	GLU1>ALA	-1	ASP93>ALA	-0.58	GLU111>ALA	-0.71
ASP113>ALA	-0.54	SER106>ALA	-0.47	ASN105>ALA	-1	GLU1>ALA	-0.3	GLU6>ALA	-0.54	GLU6>ALA	-0.56	ASP50>ALA	-0.46	ASP113>ALA	-0.62
GLU92>ALA	-0.47	GLU46>ALA	-0.44	ASP113>ALA	-0.74	GLU6>ALA	-0.29	GLU46>ALA	-0.43	ASP113>ALA	-0.53	SER106>ALA	-0.45	ASP55>ALA	-0.57
ASP93>ALA	-0.47	GLU6>ALA	-0.4	GLU46>ALA	-0.68	GLU46>ALA	-0.28	VAL2>ALA	-0.42	GLU46>ALA	-0.45	GLU46>ALA	-0.4	GLY102>ALA	-0.57
GLU6>ALA	-0.39	ASP55>ALA	-0.36	SER35>ALA	-0.64	ASP76>ALA	-0.27	ASP93>ALA	-0.41	ASP93>ALA	-0.4	ASP55>ALA	-0.34	GLU46>ALA	-0.46
ASP55>ALA	-0.38	ASP93>ALA	-0.36	GLU111>ALA	-0.64	ASP93>ALA	-0.25	ASP113>ALA	-0.41	GLU92>ALA	-0.39	ASP76>ALA	-0.28	ASN105>ALA	-0.45
GLU1>ALA	-0.36	GLU1>ALA	-0.35	ASP55>ALA	-0.42	GLU92>ALA	-0.23	GLU92>ALA	-0.4	ASP55>ALA	-0.35	ASP113>ALA	-0.28	ASP76>ALA	-0.43
ASP76>ALA	-0.34	ASP50>ALA	-0.35	PRO103>ALA	-0.42	ASP55>ALA	-0.21	ASP55>ALA	-0.35	ASP76>ALA	-0.33	GLU111>ALA	-0.26	ASP65>ALA	-0.39
GLY102>ALA	-0.27	GLU92>ALA	-0.33	ASP93>ALA	-0.41	GLY54>ALA	-0.19	TYR114>ALA	-0.35	PRO103>ALA	-0.29	GLU6>ALA	-0.24	GLU6>ALA	-0.38
SER52>ALA	-0.25	ASP76>ALA	-0.32	GLU6>ALA	-0.4	SER106>ALA	-0.13	PHE27>ALA	-0.34	ALA100>ALA	-0.28
GLY69>ALA	-0.15	ASN105>ALA	-0.25	ILE51>ALA	-0.4	GLY26>ALA	-0.01			GLY102>ALA	-0.28
THR58>ALA	-0.14	ALA100>ALA	-0.21	GLU92>ALA	-0.39	GLN39>ALA	-0.01			GLY116>ALA	-0.23
THR57>ALA	-0.1	TRP36>ALA	-0.1	TYR114>ALA	-0.38
		ALA101>ALA	-0.1
		TYR114>ALA	-0.1
		ALA33>ALA	-0.09
		MET34>ALA	-0.09

### Sheet: saturation mutagenesis
G1E1-B7H3R2C2
Pose4		Pose2		Pose1		Pose7		Pose5		Pose14		Pose6
Mutation	Mutation Energy	Mutation	Mutation Energy	Mutation	Mutation Energy	Mutation	Mutation Energy	Mutation	Mutation Energy	Mutation	Mutation Energy	Mutation	Mutation Energy
ASP50>PRO	-1.46	ASP50>LYS	-6.46	ASP65>ARG	-1.76	SER31>ARG	-1.6	ASP50>ARG	-3.33	ASP50>ARG	-3.37	ASP50>LYS	-3.53
ASP65>ARG	-1.45	ASP50>GLN	-4.83	ASP65>TRP	-1.48	ALA101>ARG	-1.46	ASP65>TYR	-2.39	GLY54>ARG	-2.73	GLU111>ARG	-3.07
ASP50>ASN	-1.27	ASP50>PHE	-4.73	SER66>ARG	-1.4	SER52>ARG	-1.35	ASP65>ARG	-2.36	ASP50>LYS	-2.54	ASP50>ARG	-2.88
ASP50>HIS	-1.18	ASP50>HIS	-4.54	ASP65>LYS	-1.21	GLU111>ARG	-1.35	ASP65>TRP	-2.34	ASP50>GLN	-1.85	ASP65>TRP	-2.86
ASP50>PHE	-1.18	ASP50>LEU	-4.52	ASP50>PRO	-1.19	ALA101>PHE	-1.27	ASP50>PHE	-2.23	GLY54>ILE	-1.83	ASP50>ILE	-2.62
ASP65>PHE	-1.15	ASP50>TYR	-4.46	ASP65>PHE	-1.15	SER31>LYS	-1.21	ASP50>LYS	-2.08	SER31>PHE	-1.78	ASP50>TYR	-2.57
ASP65>TYR	-1.11	ASP50>TRP	-3.96	SER66>PHE	-1.12	ASP113>ARG	-1.14	ASP65>LYS	-1.94	GLY54>TRP	-1.63	ASP113>TRP	-2.54
ASP65>TRP	-1.1	ASP50>ARG	-3.63	GLU111>TRP	-1.09	GLU111>LYS	-1.04	ASP50>GLN	-1.93	GLY54>LEU	-1.48	ASP50>GLN	-2.51
GLU111>ARG	-1	THR58>ARG	-3.15	ASP65>TYR	-1.03	GLY54>TYR	-1.03	PRO110>PHE	-1.82	GLY54>GLN	-1.44	GLU111>TRP	-2.43
		THR58>LYS	-3			GLY54>PHE	-1	ASP65>GLN	-1.8	GLY54>LYS	-1.43	GLU111>TYR	-2.36
		VAL109>ARG	-2.91					ASP65>PHE	-1.56	SER31>HIS	-1.42	GLU111>LYS	-2.32
		SER35>ARG	-2.83					ASP50>HIS	-1.55	ASP50>PHE	-1.4	GLU111>GLN	-2.3
		GLU111>TYR	-2.83					PRO110>ARG	-1.53	SER31>ARG	-1.38	GLU111>PHE	-2.19
		THR58>ILE	-2.76					ASP65>ILE	-1.49	ASP50>ASN	-1.37	ASP50>LEU	-2.02
		THR58>PHE	-2.69					PRO110>TRP	-1.42	GLU111>ARG	-1.33	GLU111>HIS	-2
		VAL109>LYS	-2.65					ASP50>MET	-1.41	ASP50>TRP	-1.26	ASP113>TYR	-1.96
		ASP50>ILE	-2.58					ASP50>TRP	-1.33	ASP50>LEU	-1.23	ASP50>VAL	-1.94
		VAL109>ILE	-2.52					PRO110>ILE	-1.31	GLY54>PHE	-1.2	ASP50>MET	-1.92
		VAL109>TYR	-2.48					PRO110>ASN	-1.21	SER31>TYR	-1.19	ASP65>ARG	-1.92
		THR58>LEU	-2.42					ASP65>VAL	-1.19	GLU111>LYS	-1.18	GLU111>MET	-1.92
		THR58>HIS	-2.32					GLY54>ARG	-1.18	SER31>LYS	-1.17	ASP113>ARG	-1.92
		GLU111>LYS	-2.26					GLU111>LYS	-1.16	GLY54>VAL	-1.16	ASP113>LEU	-1.85
		THR58>TRP	-2.23					GLU111>ARG	-1.15	ASP50>MET	-1.03	GLU111>VAL	-1.8
		THR58>MET	-2.2					PRO110>VAL	-1.14	SER52>ASN	-1.01	ASP65>PHE	-1.78
		GLU111>PHE	-2.2					ASP50>LEU	-1.13			GLU111>ILE	-1.78
		VAL109>TRP	-2.18					PRO110>GLN	-1.09			ASP50>ASN	-1.77
		VAL109>PHE	-2.14					GLU46>LYS	-1.07			ASP50>THR	-1.71
								ASP65>ASN	-1.07			ASP50>HIS	-1.64
								ASP65>HIS	-1.07			ALA100>LYS	-1.64
								PRO110>LEU	-1.06			ASP50>TRP	-1.62
								GLY54>PHE	-1.04			GLY102>TRP	-1.59
								GLU92>ARG	-1.04			GLU111>LEU	-1.59
								GLU92>LYS	-1.04			ASP113>PHE	-1.55
								ASP50>ILE	-1.02			GLU111>ALA	-1.53
								ASP55>LYS	-1.02			ASP113>VAL	-1.53
								ASP55>ARG	-1.01			GLU111>GLY	-1.51
								ASP65>LEU	-1.01			GLU111>SER	-1.45
												ASP65>TYR	-1.39
												ASP113>ILE	-1.34
												GLU111>THR	-1.24
												GLU6>ARG	-1.23
												ASP50>ALA	-1.23
												GLU111>ASN	-1.2
												ASP50>PHE	-1.18
												GLU6>LYS	-1.16
												ASP50>SER	-1.16
												ASP113>HIS	-1.13
												ASP113>THR	-1.12
												ASP50>ASP	-1.11
												ASP113>LYS	-1.07
												GLU46>ARG	-1.03
												ASP65>LYS	-1.01
G1E1-B7H3R2
Pose4		Pose2		Pose1		Pose3		Pose6		Pose5		Pose10		Pose24
Mutation	Mutation Energy	Mutation	Mutation Energy	Mutation	Mutation Energy	Mutation	Mutation Energy	Mutation	Mutation Energy	Mutation	Mutation Energy	Mutation	Mutation Energy	Mutation	Mutation Energy
GLU111>LYS	-2.01	SER106>TRP	-4.3	ASP50>LYS	-6.46	SER106>TRP	-2.65	ASP50>LYS	-3.86	ASP50>LYS	-3.53	GLU92>ARG	-3.52	SER106>TRP	-2.72
SER52>ARG	-1.9	SER106>PHE	-3.36	ASP50>GLN	-4.83	SER106>TYR	-2.22	ASP50>GLN	-2.48	GLU111>ARG	-3.07	GLY44>ARG	-3.42	SER106>PHE	-2.25
GLY69>TRP	-1.85	SER106>TYR	-3.25	ASP50>PHE	-4.73	SER106>PHE	-1.86	ASP50>TYR	-2.47	ASP50>ARG	-2.88	GLU92>LYS	-3.4	SER106>TYR	-2.21
ASP65>TRP	-1.66	SER106>ARG	-2.53	ASP50>HIS	-4.54	GLU111>ARG	-1.65	ASP50>LEU	-2.46	ASP50>ILE	-2.62	GLY44>LYS	-2.88	ASP55>TRP	-2.1
GLY69>TYR	-1.63	ASP50>ARG	-2.39	ASP50>LEU	-4.52	SER106>ARG	-1.38	ASP113>ARG	-2.44	ASP50>TYR	-2.57	GLU46>HIS	-2.08	SER106>ARG	-1.81
GLY102>GLN	-1.6	SER106>GLN	-2.17	ASP50>TYR	-4.46	SER106>LYS	-0.87	ASP50>ASN	-2.4	ASP113>TRP	-2.54	GLY44>LEU	-2.07	SER106>HIS	-1.81
ASP65>TYR	-1.56	SER106>LEU	-1.87	ASP50>TRP	-3.96	GLU111>GLN	-0.8	ASP50>ILE	-2.39	ASP50>GLN	-2.51	GLY44>TYR	-1.91	GLY102>LEU	-1.74
GLY102>LYS	-1.48	ASP50>LYS	-1.72	ASP50>ARG	-3.63	GLU111>PRO	-0.71	ASP50>MET	-2.38	GLU111>TRP	-2.43	GLU46>ARG	-1.77	ASP50>ASN	-1.69
THR58>TRP	-1.46	SER106>GLU	-1.52	THR58>ARG	-3.15	SER106>LEU	-0.69	GLU1>ARG	-2.36	GLU111>TYR	-2.36	GLU92>TRP	-1.66	SER106>LEU	-1.61
ASP65>PHE	-1.4	SER106>LYS	-1.49	THR58>LYS	-3	GLU111>PHE	-0.69	GLU1>LYS	-2.28	GLU111>LYS	-2.32	GLU92>MET	-1.62	GLU111>LYS	-1.55
GLY69>PHE	-1.39	GLU111>ARG	-1.49	VAL109>ARG	-2.91	GLY54>PHE	-0.66	ASP113>TRP	-2.23	GLU111>GLN	-2.3	GLU46>PHE	-1.58	GLU111>ARG	-1.53
GLY69>ARG	-1.36	GLU111>LYS	-1.13	SER35>ARG	-2.83	GLU111>MET	-0.66	ASP50>ARG	-2.19	GLU111>PHE	-2.19	GLY44>MET	-1.57	GLU111>ILE	-1.49
THR58>ASN	-1.32	GLU111>ILE	-1	GLU111>TYR	-2.83			ASP50>TRP	-2.19	ASP50>LEU	-2.02	GLU92>LEU	-1.55	ASP55>LYS	-1.46
ASP65>ARG	-1.32			THR58>ILE	-2.76			ASP113>PHE	-2.11	GLU111>HIS	-2	GLU92>PHE	-1.52	ASP50>GLN	-1.4
SER52>LYS	-1.23			THR58>PHE	-2.69			ASP50>HIS	-2.1	ASP113>TYR	-1.96	ASP50>LYS	-1.49	GLU111>TYR	-1.39
GLU111>ARG	-1.23			VAL109>LYS	-2.65			ASP50>VAL	-2.04	ASP50>VAL	-1.94	GLU92>TYR	-1.46	GLU111>LEU	-1.35
GLY69>LYS	-1.13			ASP50>ILE	-2.58			GLU111>ARG	-1.98	GLU1>LYS	-1.93	GLU46>LYS	-1.45	SER106>LYS	-1.34
THR57>TRP	-1.12			VAL109>ILE	-2.52			ASP113>TYR	-1.92	ASP50>MET	-1.92	GLU46>GLN	-1.38	GLU111>PHE	-1.34
GLY102>TRP	-1.12			VAL109>TYR	-2.48			GLU111>TRP	-1.91	GLU111>MET	-1.92	GLY44>GLN	-1.35	ASP50>SER	-1.32
THR57>TYR	-1.08			THR58>HSC	-2.46			ASP50>THR	-1.86	ASP113>ARG	-1.92	GLU92>HIS	-1.32	ASP55>PHE	-1.31
				THR58>LEU	-2.42			ASP113>LEU	-1.82	ASP113>LEU	-1.85	GLU46>LEU	-1.31	ASN105>ARG	-1.24
				THR58>HIS	-2.32			ASP50>PHE	-1.68	GLU111>VAL	-1.8	ASP50>TRP	-1.28	ASP55>ARG	-1.23
				GLU111>LYS	-2.26			GLU111>GLN	-1.68	GLU111>ILE	-1.78	GLU92>ILE	-1.28	GLY102>ARG	-1.23
				ASP50>PRO	-2.23			ASP113>LYS	-1.65	ASP50>ASN	-1.77	ASP50>TYR	-1.23	SER106>MET	-1.23
				THR58>TRP	-2.23			GLU111>TYR	-1.64	GLU1>ARG	-1.76	GLU46>TRP	-1.22	GLU111>GLN	-1.18
				THR58>MET	-2.2			GLU111>LEU	-1.6	ASP50>THR	-1.71	GLY44>ILE	-1.2	GLU111>MET	-1.17
				GLU111>PHE	-2.2			ASP113>HIS	-1.57	ASP50>HIS	-1.64	GLU46>ILE	-1.18	GLU111>HIS	-1.16
				THR58>VAL	-2.19			GLU111>LYS	-1.53	ALA100>LYS	-1.64	GLU92>ASN	-1.15	ASP113>ARG	-1.16
				VAL109>TRP	-2.18			GLU111>MET	-1.52	ASP50>TRP	-1.62	GLU46>TYR	-1.14	GLY102>VAL	-1.12
				VAL109>PHE	-2.14			GLU111>VAL	-1.51	GLY102>TRP	-1.59	ASP93>ARG	-1.14	ASP50>ALA	-1.11
				ASP50>MET	-2.13			ASP113>ILE	-1.48	GLU111>LEU	-1.59	GLY44>TRP	-1.13	ASP50>VAL	-1.09
				ASP50>ASN	-1.98			GLU111>ILE	-1.47	ASP113>PHE	-1.55	ASP50>PHE	-1.13	GLU111>SER	-1.09
				VAL109>LEU	-1.9			GLU1>GLY	-1.39	GLU111>ALA	-1.53	ASP93>LYS	-1.12	SER106>VAL	-1.05
				GLU111>HIS	-1.9			GLU111>PHE	-1.38	ASP113>VAL	-1.53	SER106>ARG	-1.1	ASP113>LYS	-1.01
				THR58>ASN	-1.85			ASP50>SER	-1.36	GLU111>GLY	-1.51	ASP50>MET	-1.06	ASP50>THR	-1
				ASP50>GLU	-1.84			GLU1>SER	-1.33	GLU111>SER	-1.45	GLU92>VAL	-1.05
				THR58>GLN	-1.82			ASP50>ALA	-1.3	ASP113>ILE	-1.34	GLU46>VAL	-1.01
				GLU111>TRP	-1.82			ASP113>MET	-1.3	GLU111>THR	-1.24	GLY44>PHE	-1
				GLU111>PRO	-1.79			GLU1>LEU	-1.28	GLU6>ARG	-1.23	GLU92>ALA	-1
				GLU111>GLN	-1.78			GLU1>PHE	-1.26	ASP50>ALA	-1.23
								ASP113>VAL	-1.24	GLU111>ASN	-1.2
								GLU1>MET	-1.2	ASP50>PHE	-1.18
								GLU1>TRP	-1.19	GLU6>LYS	-1.16
								GLU111>ASN	-1.19	ASP50>SER	-1.16
								GLU1>ASN	-1.18	ASP113>HIS	-1.13
								GLU1>VAL	-1.17	ASP113>THR	-1.12
								GLU1>TYR	-1.14	ASP50>ASP	-1.11
								GLU111>ALA	-1.14	GLU1>LEU	-1.07
								GLU111>HIS	-1.14	ASP113>LYS	-1.07
								GLU1>HIS	-1.13	GLU46>ARG	-1.03
								GLU1>THR	-1.13	GLU1>ALA	-1
								GLU1>ILE	-1.1	GLU1>SER	-1
								GLU1>ALA	-1.09
								GLU111>SER	-1.07
								ASP113>ASN	-1.06
								ASP50>GLY	-1.04
