## Supplement 2 for "An AI-driven approach for nanobody affinity maturation"

### Sheet: G1E1
Rdock	Pose	Mutation	CDR region	Mutation	CDR region	ddG	stable
Rdock-G1E1-B7H3R2C2	Pose4	ASP50>PRO	CDR2	ASP65>ARG	CDR2	-3.78	-0.06
		ASP50>PRO	CDR2	ASP65>TRP	CDR2	-3.62	0.04
		ASP50>PRO	CDR2	ASP65>PHE	CDR2	-3.52	1.93
		ASP50>ASN	CDR2	ASP65>TRP	CDR2	-3.25	-3.18
		ASP50>HIS	CDR2	GLU111>ARG	CDR3	-3.25	-4.03
		ASP50>HIS	CDR2	ASP65>ARG	CDR2	-3.24	-4.59
		ASP50>PRO	CDR2	ASP65>TYR	CDR2	-3.21	2.8
		ASP65>ARG	CDR2	GLU111>ARG	CDR3	-3.2	-2.64
	Pose2	ASP50>ARG	CDR2	VAL109>LYS	CDR3	-9.77	-5.95
		ASP50>LYS	CDR2	VAL109>ARG	CDR3	-9.02	-3.73
		ASP50>ARG	CDR2	VAL109>LEU	CDR3	-8.9	-3
		ASP50>LYS	CDR2	VAL109>TYR	CDR3	-8.81	-4.83
		ASP50>ARG	CDR2	GLU111>TYR	CDR3	-8.66	-6.29
		ASP50>ARG	CDR2	GLU111>PHE	CDR3	-8.3	-5.32
	Pose1	ASP65>ARG	CDR2	SER66>ARG	CDR2	-3.95	-4.43
		ASP65>ARG	CDR2	SER66>PHE	CDR2	-3.5	-3.52
		SER66>ARG	CDR2	GLU111>TRP	CDR3	-3.24	-0.72
		ASP65>TRP	CDR2	GLU111>TRP	CDR3	-3.15	-6.52
		ASP65>LYS	CDR2	SER66>ARG	CDR2	-3.14	-3.69
	Pose7	SER31>ARG	CDR1	THR58>ARG	CDR2	-5.18	-2.42
		SER31>ARG	CDR1	THR58>TYR	CDR2	-4.18	-1.63
		SER31>ARG	CDR1	THR58>LYS	CDR2	-3.92	-1.54
		SER31>ARG	CDR1	THR58>PHE	CDR2	-3.7	-1.23
		SER31>ARG	CDR1	GLU111>ARG	CDR3	-3.16	-0.53
	Pose5	ASP50>ARG	CDR2	PRO110>ARG	CDR3	-5.51	-5.37
		ASP50>ARG	CDR2	ASP65>LYS	CDR2	-5.29	-5.83
		ASP50>ARG	CDR2	ASP65>TRP	CDR2	-5.23	-6.92
		ASP50>ARG	CDR2	PRO110>TRP	CDR3	-5.12	-7.36
		ASP50>PHE	CDR2	ASP65>TYR	CDR2	-4.98	-4.56
		ASP50>ARG	CDR2	GLU111>ARG	CDR3	-4.59	-5.34
		ASP50>ARG	CDR2	GLU111>LYS	CDR3	-4.52	-4.78
	Pose14	ASP50>ARG	CDR2	GLY54>ARG	CDR2	-5.78	-6.8
		ASP50>ARG	CDR2	GLY54>TRP	CDR2	-5.23	-7.37
		ASP50>ARG	CDR2	GLY54>ILE	CDR2	-5.17	-7.49
		SER31>PHE	CDR1	ASP50>ARG	CDR2	-5.11	-5.85
		SER31>ARG	CDR1	ASP50>LYS	CDR2	-4.97	-3.71
		ASP50>ARG	CDR2	GLY54>LEU	CDR2	-4.95	-5.96
		ASP50>ARG	CDR2	GLU111>LYS	CDR3	-4.68	-4.98
		ASP50>ARG	CDR2	GLU111>ARG	CDR3	-4.09	-5.32
	Pose6	ASP50>LYS	CDR2	GLU111>ARG	CDR3	-6.37	-5.77
		ASP50>LYS	CDR2	ASP65>TRP	CDR2	-6.02	-5.4
		ASP50>LYS	CDR2	GLU111>LYS	CDR3	-5.95	-5.4
		ASP50>ARG	CDR2	GLU111>LYS	CDR3	-5.88	-4.83
		ASP65>TRP	CDR2	GLU111>ARG	CDR3	-5.85	-5.39
Rdock-G1E1-B7H3R2	Pose4	SER52>ARG	CDR2	ASP65>TRP	CDR2	-4.65	-1.06
		GLY69>TYR	CDR2	GLU111>LYS	CDR3	-4.65	-3
		GLY69>ARG	CDR2	GLU111>LYS	CDR3	-4.41	-2.17
		ASP65>ARG	CDR2	GLU111>LYS	CDR3	-4.32	-2.94
		GLY102>GLN	CDR3	GLU111>LYS	CDR3	-3.97	-7.67
	Pose2	ASP50>ARG	CDR2	SER106>TRP	CDR3	-6.86	-7.5
		ASP50>ARG	CDR2	SER106>PHE	CDR3	-6.46	-7.54
		SER106>TRP	CDR3	GLU111>LYS	CDR3	-6.12	-4.77
		ASP50>ARG	CDR2	SER106>TYR	CDR3	-6.08	-6.67
	Pose1	ASP50>ARG	CDR2	VAL109>LYS	CDR3	-9.77	-5.95
		ASP50>LYS	CDR2	VAL109>ARG	CDR3	-9.02	-3.73
		ASP50>ARG	CDR2	VAL109>LEU	CDR3	-8.9	-3
		ASP50>LYS	CDR2	VAL109>TYR	CDR3	-8.81	-4.83
		ASP50>ARG	CDR2	GLU111>TYR	CDR3	-8.66	-6.29
	Pose3	SER106>TYR	CDR3	GLU111>PRO	CDR3	-3.92	-1.04
		SER106>TYR	CDR3	GLU111>PHE	CDR3	-3.69	-3.67
		SER106>TYR	CDR3	GLU111>ARG	CDR3	-3.65	-3.41
		SER106>TRP	CDR3	GLU111>PRO	CDR3	-3.64	-0.68
		SER106>TYR	CDR3	GLU111>GLN	CDR3	-3.64	-3.04
		SER106>PHE	CDR3	GLU111>PRO	CDR3	-3.64	-0.71
		GLY54>PHE	CDR2	SER106>PHE	CDR3	-3.52	-3.38
	Pose6	ASP50>LYS	CDR2	GLU111>ARG	CDR3	-6.99	-6.17
		ASP50>GLN	CDR2	GLU111>LYS	CDR3	-6.46	-4.87
		ASP50>ARG	CDR2	GLU111>ARG	CDR3	-6.3	-6.41
		ASP50>LYS	CDR2	ASP113>PHE	CDR3	-6.15	-7.08
		ASP50>LYS	CDR2	ASP113>TYR	CDR3	-6.15	-6.53
		ASP50>LYS	CDR2	ASP113>ARG	CDR3	-5.99	-6.29
		ASP50>LYS	CDR2	GLU111>LYS	CDR3	-5.95	-5.95
	Pose5	ASP50>LYS	CDR2	GLU111>ARG	CDR3	-6.37	-5.77
		ASP50>LYS	CDR2	GLU111>LYS	CDR3	-5.95	-5.4
		ASP50>ARG	CDR2	GLU111>LYS	CDR3	-5.88	-4.83
		ASP50>LYS	CDR2	GLU111>TRP	CDR3	-5.84	-7.23
	Pose10	GLY44>ARG	NA	GLU46>ARG	NA	-7.15	-3.73
		GLY44>ARG	NA	GLU92>LYS	NA	-7.14	-2.6
		GLY44>LYS	NA	GLU92>LYS	NA	-6.22	-4.24
		GLY44>ARG	NA	GLU92>LYS	NA	-6.03	-4.24
	Pose24	ASP55>TRP	CDR2	SER106>TRP	CDR3	-4.87	-3.67
		SER106>TRP	CDR3	GLU111>ARG	CDR3	-4.7	-3.32
		GLY102>LEU	CDR3	SER106>TRP	CDR3	-4.47	-3.51
		ASP55>TRP	CDR2	SER106>PHE	CDR3	-4.33	-3.92
