## Supplement 3 for "An AI-driven approach for nanobody affinity maturation"

### Sheet: G1E1-B7H3R2
Combination	Cluster ID	Pose ID	ddG	Mean ddG
ASP50ARG+ASP65ARG	1	5	-4.42	-2.58857
	1	6	-5.14
	2	10	-4.15
	3	4	-1.44
	4	24	2.29
	2001	1	-4.7
	2001	2	-3.85
	2001	3	-1.49
Combination	Cluster ID	Pose ID	ddG	Mean ddG
ASP50ARG+ASP65LYS	1	5	-3.7	-2.73286
	1	6	-3
	2	10	-2.24
	3	4	-3.65
	4	24	2.18
	2001	1	-7.19
	2001	2	-3.26
	2001	3	-1.62
Combination	Cluster ID	Pose ID	ddG	Mean ddG
ASP50ARG+ASP65TRP	1	5	-5.58	-2.72071
	1	6	-4.87
	2	10	-4.85
	3	4	-2.14
	4	24	2.67
	2001	1	-5.26
	2001	2	-3.17
	2001	3	-1.07
Combination	Cluster ID	Pose ID	ddG	Mean ddG
ASP50ARG+ASP65TYR	1	5	-3.88	-2.30857
	1	6	-4.2
	2	10	-2.79
	3	4	-2.67
	4	24	2.88
	2001	1	-5.52
	2001	2	-2.85
	2001	3	-1.17
Combination	Cluster ID	Pose ID	ddG	Mean ddG
ASP50ARG+SER106TRP	1	5	-3.6	-3.34429
	1	6	-2.32
	2	10	-1.23
	3	4	-2.24
	4	24	0.27
	2001	1	-7.75
	2001	2	-6.86
	2001	3	-2.64
Combination	Cluster ID	Pose ID	ddG	Mean ddG
ASP50ARG+SER106PHE	1	5	-3.7	-2.73857
	1	6	-2.26
	2	10	-1.15
	3	4	-0.35
	4	24	1.15
	2001	1	-6.19
	2001	2	-6.46
	2001	3	-3.19
Combination	Cluster ID	Pose ID	ddG	Mean ddG
ASP50ARG+SER109ARG	1	5	-5.07	-2.93571
	1	6	-4.65
	2	10	-1.21
	3	4	-3.45
	4	24	1.07
	2001	1	-7.46
	2001	2	-3.49
	2001	3	-1.15
Combination	Cluster ID	Pose ID	ddG	Mean ddG
ASP50ARG+SER109LYS	1	5	-3.69	-2.815
	1	6	-3.64
	2	10	-0.18
	3	4	-2.83
	4	24	2.18
	2001	1	-9.77
	2001	2	-4.08
	2001	3	-1.36
Combination	Cluster ID	Pose ID	ddG	Mean ddG
ASP50ARG+SER109LEU	1	5	-4.59	-2.32286
	1	6	-3.45
	2	10	-1.26
	3	4	-1.03
	4	24	2.7
	2001	1	-8.9
	2001	2	-2.64
	2001	3	-1.11
Combination	Cluster ID	Pose ID	ddG	Mean ddG
ASP50ARG+GLU111LYS	1	5	-5.88	-3.06286
	1	6	-5.18
	2	10	-1.37
	3	4	-2.11
	4	24	1.98
	2001	1	-7.95
	2001	2	-3.82
	2001	3	-2.64
Combination	Cluster ID	Pose ID	ddG	Mean ddG
ASP50ARG+GLU111TYR	1	5	-5.01	-3.16071
	1	6	-4.46
	2	10	-2.25
	3	4	-3
	4	24	2.42
	2001	1	-8.66
	2001	2	-3.96
	2001	3	-1.94
Combination	Cluster ID	Pose ID	ddG	Mean ddG
ASP50ARG+GLU111PHE	1	5	-5.34	-2.95643
	1	6	-3.69
	2	10	-1.63
	3	4	-2.99
	4	24	2.7
	2001	1	-8.3
	2001	2	-3.9
	2001	3	-2.06
Combination	Cluster ID	Pose ID	ddG	Mean ddG
ASP50ARG+GLU111ARG	1	5	-5.03	-3.33929
	1	6	-6.3
	2	10	-1.25
	3	4	-3.45
	4	24	1.82
	2001	1	-7.46
	2001	2	-4.21
	2001	3	-3.16
Combination	Cluster ID	Pose ID	ddG	Mean ddG
ASP50ARG+GLU111TRP	1	5	-5.34	-2.89
	1	6	-5.22
	2	10	-1.96
	3	4	-1.6
	4	24	2.27
	2001	1	-7.51
	2001	2	-3.98
	2001	3	-2.17
Combination	Cluster ID	Pose ID	ddG	Mean ddG
ASP50ARG+ASP113PHE	1	5	-4.15	-1.98357
	1	6	-4.76
	2	10	-0.94
	3	4	-1.1
	4	24	2.49
	2001	1	-5.43
	2001	2	-3.17
	2001	3	-1.28
Combination	Cluster ID	Pose ID	ddG	Mean ddG
ASP50ARG+ASP113TYR	1	5	-4.46	-2.12
	1	6	-4.86
	2	10	-0.95
	3	4	-1.31
	4	24	2.62
	2001	1	-6.08
	2001	2	-3.17
	2001	3	-1.29
Combination	Cluster ID	Pose ID	ddG	Mean ddG
ASP50ARG+ASP113ARG	1	5	-5.05	-2.54071
	1	6	-4.64
	2	10	-1.19
	3	4	-2.89
	4	24	1.83
	2001	1	-5.3
	2001	2	-3.71
	2001	3	-1.68
Combination	Cluster ID	Pose ID	ddG	Mean ddG
ASP50LYS+ASP65ARG	1	5	-5.32	-2.76143
	1	6	-6.3
	2	10	-5
	3	4	-2.59
	4	24	1.62
	2001	1	-3.74
	2001	2	-3.25
	2001	3	-0.56
Combination	Cluster ID	Pose ID	ddG	Mean ddG
ASP50LYS+ASP65LYS	1	5	-4.49	-2.25786
	1	6	-4.64
	2	10	-3.13
	3	4	-1.68
	4	24	1.28
	2001	1	-4.85
	2001	2	-2.14
	2001	3	-0.72
Combination	Cluster ID	Pose ID	ddG	Mean ddG
ASP50LYS+ASP65TRP	1	5	-6.02	-2.87714
	1	6	-6.34
	2	10	-4.38
	3	4	-3.06
	4	24	0.34
	2001	1	-4.43
	2001	2	-1.97
	2001	3	-0.46
ASP50LYS+ASP65TYR	1	5	-5.32	-2.44214
	1	6	-5.21
	2	10	-4.02
	3	4	-2.21
	4	24	2.05
	2001	1	-5.11
	2001	2	-2.31
	2001	3	-0.23
ASP50LYS+SER106TRP	1	5	-3.7	-2.91714
	1	6	-4
	2	10	-2.06
	3	4	-1.74
	4	24	-0.66
	2001	1	-4.68
	2001	2	-5.6
	2001	3	-1.83
ASP50LYS+SER106PHE	1	5	-3.7	-2.85571
	1	6	-3.92
	2	10	-1.98
	3	4	-1.2
	4	24	-0.36
	2001	1	-4.94
	2001	2	-5.41
	2001	3	-2.29
ASP50LYS+SER106TYR	1	5	-3.59	-2.765
	1	6	-3.94
	2	10	-1.9
	3	4	-1.18
	4	24	0.51
	2001	1	-4.93
	2001	2	-5.56
	2001	3	-2.53
ASP50LYS+SER109ARG	1	5	-5.71	-3.16571
	1	6	-6.07
	2	10	-2.24
	3	4	-2.85
	4	24	-1.29
	2001	1	-7.46
	2001	2	-2.01
	2001	3	-0.42
ASP50LYS+SER109LYS	1	5	-4.88	-2.46786
	1	6	-4.79
	2	10	-1.42
	3	4	-2.9
	4	24	1.04
	2001	1	-6.61
	2001	2	-2.22
	2001	3	-0.33
ASP50LYS+GLU111LYS	1	5	-5.95	-3.07429
	1	6	-5.95
	2	10	-2.36
	3	4	-2.67
	4	24	0.68
	2001	1	-6.22
	2001	2	-3.31
	2001	3	-1.69
ASP50LYS+GLU111TYR	1	5	-5.74	-3.44786
	1	6	-5.59
	2	10	-2.15
	3	4	-2.28
	4	24	-3.07
	2001	1	-6.64
	2001	2	-3.3
	2001	3	-1.03
ASP50LYS+GLU111PHE	1	5	-5.36	-2.70929
	1	6	-5.57
	2	10	-1.99
	3	4	-2.09
	4	24	1.3
	2001	1	-6.33
	2001	2	-3.25
	2001	3	-1.14
ASP50LYS+GLU111ARG	1	5	-6.37	-3.08
	1	6	-6.99
	2	10	-2.02
	3	4	-2.74
	4	24	0.67
	2001	1	-5.98
	2001	2	-3.51
	2001	3	-1.3
ASP50LYS+GLU111TRP	1	5	-5.84	-2.69429
	1	6	-5.84
	2	10	-1.84
	3	4	-1.83
	4	24	1.47
	2001	1	-6.76
	2001	2	-3.33
	2001	3	-0.73
ASP50LYS+ASP113PHE	1	5	-4.93	-2.06714
	1	6	-6.15
	2	10	-2.2
	3	4	-1.57
	4	24	1.56
	2001	1	-4.58
	2001	2	-1.66
	2001	3	-0.48
ASP50LYS+ASP113TYR	1	5	-5.04	-2.07643
	1	6	-6.15
	2	10	-2.11
	3	4	-1.59
	4	24	1.42
	2001	1	-4.5
	2001	2	-1.69
	2001	3	-0.47
ASP50LYS+ASP113ARG	1	5	-4.69	-2.51429
	1	6	-5.99
	2	10	-2.19
	3	4	-2.35
	4	24	0.38
	2001	1	-5.13
	2001	2	-2.1
	2001	3	-0.87
ASP65ARG+SER106TRP	1	5	-2.29	-3.11071
	1	6	-2.42
	2	10	-4
	3	4	-2.31
	4	24	-3.46
	2001	1	-0.46
	2001	2	-5.9
	2001	3	-3.29
ASP65ARG+SER106PHE	1	5	-2.25	-2.77643
	1	6	-2.4
	2	10	-3.92
	3	4	-1.82
	4	24	-3.01
	2001	1	-0.64
	2001	2	-4.88
	2001	3	-2.84
ASP65ARG+SER106TYR	1	5	-2.25	-2.78071
	1	6	-2.42
	2	10	-3.84
	3	4	-1.76
	4	24	-3.12
	2001	1	-0.45
	2001	2	-4.76
	2001	3	-3.2
ASP65ARG+VAL109ARG	1	5	-4.51	-2.88357
	1	6	-3.58
	2	10	-4.54
	3	4	-3.31
	4	24	-3.32
	2001	1	-1.58
	2001	2	-2.3
	2001	3	-1.09
ASP65ARG+VAL109LYS	1	5	-3.46	-2.485
	1	6	-2.87
	2	10	-3.1
	3	4	-3.29
	4	24	-1.89
	2001	1	-3.55
	2001	2	-1.33
	2001	3	-1.07
ASP65ARG+VAL109LEU	1	5	-3.18	-2.08857
	1	6	-2.92
	2	10	-3.57
	3	4	-2.32
	4	24	-1.76
	2001	1	-1.88
	2001	2	-1.33
	2001	3	-0.71
ASP65ARG+VAL109TYR	1	5	-1.73	-2.22643
	1	6	-3.08
	2	10	-2.18
	3	4	-3.18
	4	24	-1.49
	2001	1	-3.18
	2001	2	-2.38
	2001	3	-0.77
ASP65ARG+GLU111LYS	1	5	-4.51	-3.22429
	1	6	-4.39
	2	10	-4.67
	3	4	-4.32
	4	24	-2.27
	2001	1	-2.12
	2001	2	-2.67
	2001	3	-2.07
ASP65ARG+GLU111TYR	1	5	-4.19	-2.73286
	1	6	-4.01
	2	10	-3.8
	3	4	-2.58
	4	24	-2.14
	2001	1	-2.5
	2001	2	-2.39
	2001	3	-1.62
ASP65ARG+GLU111PHE	1	5	-4.02	-2.64357
	1	6	-3.85
	2	10	-3.71
	3	4	-2.95
	4	24	-2.12
	2001	1	-1.79
	2001	2	-2.31
	2001	3	-1.69
ASP65ARG+GLU111ARG	1	5	-4.98	-3.13429
	1	6	-5
	2	10	-4.2
	3	4	-3.26
	4	24	-2.31
	2001	1	-1.61
	2001	2	-2.93
	2001	3	-2.64
ASP65ARG+GLU111TRP	1	5	-4.32	-2.42071
	1	6	-4.17
	2	10	-3.55
	3	4	-2.6
	4	24	-1.66
	2001	1	-1.75
	2001	2	-1.87
	2001	3	-1.27
ASP65ARG+ASP113PHE	1	5	-3.48	-2.13071
	1	6	-4.41
	2	10	-3.72
	3	4	-2.25
	4	24	-1.42
	2001	1	-0.81
	2001	2	-1.73
	2001	3	-1.04
ASP65ARG+ASP113TYR	1	5	-3.59	-2.11214
	1	6	-4.4
	2	10	-3.72
	3	4	-2.25
	4	24	-1.37
	2001	1	-0.7
	2001	2	-1.71
	2001	3	-1.04
ASP65ARG+ASP113ARG	1	5	-3.85	-2.53857
	1	6	-4.53
	2	10	-3.98
	3	4	-2.88
	4	24	-1.92
	2001	1	-1.11
	2001	2	-2.24
	2001	3	-1.45
ASP65LYS+VAL109ARG	1	5	-3.66	-2.44071
	1	6	-2.17
	2	10	-1.13
	3	4	-2.29
	4	24	-3.19
	2001	1	-4
	2001	2	-2.48
	2001	3	-1.08
ASP65LYS+GLU111LYS	1	5	-3.71	-2.41143
	1	6	-1.73
	2	10	-1.18
	3	4	-3.28
	4	24	-2.31
	2001	1	-3.2
	2001	2	-2.63
	2001	3	-1.56
ASP65LYS+GLU111TYR	1	5	-3.24	-2.15
	1	6	-1.64
	2	10	-1.22
	3	4	-1.86
	4	24	-2.08
	2001	1	-3.61
	2001	2	-2.24
	2001	3	-1.6
ASP65LYS+GLU111PHE	1	5	-3.22	-2.09214
	1	6	-1.53
	2	10	-1.08
	3	4	-1.86
	4	24	-2.05
	2001	1	-3.41
	2001	2	-2.18
	2001	3	-1.69
ASP65LYS+GLU111ARG	1	5	-4	-2.52571
	1	6	-1.98
	2	10	-1.55
	3	4	-2.26
	4	24	-2.27
	2001	1	-3.13
	2001	2	-2.85
	2001	3	-2.63
ASP65LYS+GLU111TRP	1	5	-3.41	-1.99357
	1	6	-1.9
	2	10	-0.92
	3	4	-1.61
	4	24	-1.71
	2001	1	-3.63
	2001	2	-2.17
	2001	3	-1.26
VAL109ARG+GLU111LYS	1	5	-4.22	-3.15
	1	6	-3.48
	2	10	-1.18
	3	4	-3.18
	4	24	-3.87
	2001	1	-5.44
	2001	2	-2.51
	2001	3	-2.02
VAL109ARG+GLU111TYR	1	5	-3.69	-2.58643
	1	6	-3.4
	2	10	-0.97
	3	4	-2.38
	4	24	-3.36
	2001	1	-4.33
	2001	2	-2.03
	2001	3	-1.49
VAL109ARG+GLU111PHE	1	5	-4.27	-2.76643
	1	6	-3.92
	2	10	-1
	3	4	-2.62
	4	24	-3.47
	2001	1	-4.85
	2001	2	-1.79
	2001	3	-1.54
VAL109ARG+GLU111ARG	1	5	-3.87	-3.22071
	1	6	-4.82
	2	10	-1.14
	3	4	-3.82
	4	24	-3.28
	2001	1	-5.7
	2001	2	-2.67
	2001	3	-1.59
VAL109ARG+GLU111TRP	1	5	-4.95	-2.77571
	1	6	-4.13
	2	10	-1.04
	3	4	-2.91
	4	24	-3.4
	2001	1	-4.17
	2001	2	-2.08
	2001	3	-1.29
VAL109ARG+ASP113PHE	1	5	-4.03	-2.26214
	1	6	-4.04
	2	10	-0.82
	3	4	-2.2
	4	24	-2.3
	2001	1	-3.9
	2001	2	-1.67
	2001	3	-0.91
VAL109ARG+ASP113TYR	1	5	-4.23	-2.13929
	1	6	-3.9
	2	10	-0.82
	3	4	-2.18
	4	24	-2.69
	2001	1	-3.51
	2001	2	-0.86
	2001	3	-0.85
VAL109ARG+ASP113ARG	1	5	-4.47	-2.4475
	1	6	-4.34
	2	10	-1.08
	3	4	-2.8
	4	24	-3.09
	2001	1	NA
	2001	2	-2.04
	2001	3	-1.27
ASP65TRP+GLU111TRP	1	5	-5.38	-2.98714
	1	6	-4.1
	2	10	-3.79
	3	4	-3.03
	4	24	-1.45
	2001	1	-5.39
	2001	2	-1.62
	2001	3	-0.89
ASP65TRP+GLU111LYS	1	5	-5.74	-3.39357
	1	6	-4.19
	2	10	-4.22
	3	4	-4.03
	4	24	-2.06
	2001	1	-4.89
	2001	2	-2.31
	2001	3	-1.28
ASP65TRP+GLU111ARG	1	5	-5.85	-3.55143
	1	6	-4.71
	2	10	-4.2
	3	4	-3.69
	4	24	-2.14
	2001	1	-4.57
	2001	2	-2.62
	2001	3	-2.36
G1E1-NEW-R2AF
Combination	Cluster ID	Pose ID	ddG	Mean ddG
ASP50ARG+GLU111ARG	1	10		-2.23333
	2	2
	3	8	-2.68
	4	13	-0.7
	6	3
	2001	1	-3.32
ASP50ARG+GLU111TRP	1	10		-1.51667
	2	2
	3	8	-1.61
	4	13	0.54
	6	3
	2001	1	-3.48
ASP50ARG+ASP113TYR	1	10		-1.42
	2	2
	3	8	-1.41
	4	13	0.71
	6	3
	2001	1	-3.56
ASP50LYS+SER106PHE	1	10		-1.30667
	2	2
	3	8	-0.92
	4	13	0.22
	6	3
	2001	1	-3.22
ASP50LYS+GLU111ARG	1	10		-2.30667
	2	2
	3	8	-2.83
	4	13	-0.86
	6	3
	2001	1	-3.23
ASP50LYS+GLU111TRP	1	10		-2.07
	2	2
	3	8	-1.49
	4	13	-0.02
	6	3
	2001	1	-4.7
ASP50LYS+ASP113TYR	1	10		-1.54
	2	2
	3	8	-1.5
	4	13	0.29
	6	3
	2001	1	-3.41
ASP50GLN+ASP65ARG	1	10		-2.44333
	2	2
	3	8	-2.41
	4	13	-3.72
	6	3
	2001	1	-1.2
ASP50GLN+GLU111ARG	1	10		-2.99333
	2	2
	3	8	-2.3
	4	13	-2.81
	6	3
	2001	1	-3.87
ASP65ARG+VAL109ARG	1	10		-2.54667
	2	2
	3	8	-3.41
	4	13	-2.22
	6	3
	2001	1	-2.01
ASP65ARG+VAL109TYR	1	10		-1.7
	2	2
	3	8	-1.19
	4	13	-2.41
	6	3
	2001	1	-1.5
ASP65ARG+GLU111LYS	1	10		-2.26667
	2	2
	3	8	-2.5
	4	13	-2.32
	6	3
	2001	1	-1.98
ASP65ARG+GLU111ARG	1	10		-3.35
	2	2
	3	8	-3.74
	4	13	-2.35
	6	3
	2001	1	-3.96
ASP65ARG+ASP113TYR	1	10		-2.67333
	2	2
	3	8	-2.91
	4	13	-2.07
	6	3
	2001	1	-3.04
ASP65ARG+ASP113ARG	1	10		-2.53667
	2	2
	3	8	-2.65
	4	13	-2.5
	6	3
	2001	1	-2.46
ASP65LYS+GLU111ARG	1	10		-3.09
	2	2
	3	8	-3.76
	4	13	-2.19
	6	3
	2001	1	-3.32
ASP65LYS+ASP113TYR	1	10		-2.53667
	2	2
	3	8	-2.63
	4	13	-1.95
	6	3
	2001	1	-3.03
ASP65TRP+GLU111ARG	1	10		-3.11
	2	2
	3	8	-4.01
	4	13	-1.58
	6	3
	2001	1	-3.74
ASP65TYR+GLU111ARG	1	10		-2.84667
	2	2
	3	8	-3.47
	4	13	-1.64
	6	3
	2001	1	-3.43
VAL109TYR+GLU111TRP	1	10		-3.20333
	2	2
	3	8	-1.91
	4	13	-1.6
	6	3
	2001	1	-6.1
VAL109ARG+GLU111TRP	1	10		-2.98
	2	2
	3	8	-2.37
	4	13	-1.15
	6	3
	2001	1	-5.42
SER106PHE+VAL109ARG	1	10		-2.77
	2	2
	3	8	-2.44
	4	13	-0.91
	6	3
	2001	1	-4.96
SER106PHE+VAL109LYS	1	10		-1.84667
	2	2
	3	8	-1.33
	4	13	-0.76
	6	3
	2001	1	-3.45
SER106TRP+VAL109ARG	1	10		-2.38333
	2	2
	3	8	-2.43
	4	13	-1.01
	6	3
	2001	1	-3.71
SER106TRP+GLU111LYS	1	10		-1.73333
	2	2
	3	8	-0.78
	4	13	-1.26
	6	3	-3.16
	2001	1
SER106TYR+VAL109ARG	1	10		-2.24333
	2	2
	3	8	-2.38
	4	13	-1.04
	6	3
	2001	1	-3.31
SER106TYR+GLU111LYS	1	10		-1.69
	2	2
	3	8	-0.76
	4	13	-1.02
	6	3
	2001	1	-3.29
SER106TYR+ASP113TYR	1	10		-1.69333
	2	2
	3	8	-0.8
	4	13	-0.95
	6	3
	2001	1	-3.33
SER106TRP+GLU111ARG	1	10		-2.9
	2	2
	3	8	-3.36
	4	13	-1.13
	6	3
	2001	1	-4.21
VAL109ARG+GLU111ARG	1	10		-2.57667
	2	2
	3	8	-2.79
	4	13	-1.49
	6	3
	2001	1	-3.45
VAL109ARG+GLU111TRP	1	10		-3.07
	2	2
	3	8	-2.37
	4	13	-1.42
	6	3
	2001	1	-5.42
VAL109TYR+GLU111TYR	1	10		-2.13
	2	2
	3	8	-0.25
	4	13	-1.6
	6	3
	2001	1	-4.54
VAL109TYR+GLU111PHE	1	10		-2.09667
	2	2
	3	8	-0.73
	4	13	-1.28
	6	3
	2001	1	-4.28
VAL109TYR+GLU111ARG	1	10		-2.17333
	2	2
	3	8	-1.86
	4	13	-0.76
	6	3
	2001	1	-3.9
VAL109TYR+GLU111TRP	1	10		-3.20333
	2	2
	3	8	-1.91
	4	13	-1.6
	6	3
	2001	1	-6.1
GLU111LYS+ASP113ARG	1	10		-2.20333
	2	2
	3	8	-1.69
	4	13	-1.79
	6	3
	2001	1	-3.13
GLU111TYR+ASP113TYR	1	10		-1.90667
	2	2
	3	8	-1.34
	4	13	-1.24
	6	3
	2001	1	-3.14
GLU111ARG+ASP113PHE	1	10		-3.03333
	2	2
	3	8	-2.93
	4	13	-1.63
	6	3
	2001	1	-4.54
GLU111ARG+ASP113TYR	1	10		-3.06667
	2	2
	3	8	-3.82
	4	13	-1.66
	6	3
	2001	1	-3.72
GLU111ARG+ASP113ARG	1	10		-2.68333
	2	2
	3	8	-3.03
	4	13	-1.84
	6	3
	2001	1	-3.18
GLU111TRP+ASP113PHE	1	10		-2.79
	2	2
	3	8	-2.56
	4	13	-1.16
	6	3
	2001	1	-4.65
GLU111TRP+ASP113TYR	1	10		-2.32333
	2	2
	3	8	-2.51
	4	13	-1.18
	6	3
	2001	1	-3.28
GLU111TRP+ASP113ARG	1	10		-1.64
	2	2
	3	8	0.37
	4	13	-1.53
	6	3
	2001	1	-3.76
	1	10
	2	2
	3	8
	4	13
	6	3
	2001	1

### Sheet: G1E1-B7H3R2C2 
Combination	Cluster ID	Pose ID	ddG	Mean ddG
ASP50ARG+GLU111>TYR	1	6	-5.01	-3.98067
	2	14	-3.91
	3	4	0.02
	3	5	-2.29
	3	7	-2.51
	2001	1	-0.73
	2001	2	-8.66
ASP50ARG+GLU111>PHE	1	6	-5.34	-3.958
	2	14	-4.19
	3	4	0.82
	3	5	-3.84
	3	7	-1.93
	2001	1	-0.31
	2001	2	-8.3
ASP50ARG+GLU111ARG	1	6	-5.03	-3.76733
	2	14	-4.43
	3	4	-1.01
	3	5	-4.59
	3	7	3.54
	2001	1	-1.23
	2001	2	-7.46
ASP50>ARG+GLU111>LYS	1	6	-5.88	-3.83333
	2	14	-4.68
	3	4	-0.71
	3	5	-4.52
	3	7	4.31
	2001	1	-0.35
	2001	2	-7.95
ASP50ARG+GLU111TRP	1	6	-5.34	-3.244
	2	14	-3.73
	3	4	-0.5
	3	5	-2.64
	3	7	4.13
	2001	1	0.03
	2001	2	-7.51
ASP50LYS+GLU111TYR	1	6	-5.74	-3.64467
	2	14	-3.24
	3	4	0.24
	3	5	-1.04
	3	7	-1.04
	2001	1	-0.87
	2001	2	-7.76
ASP50LYS+GLU111PHE	1	6	-5.36	-3.41133
	2	14	-3.42
	3	4	0.28
	3	5	-1.14
	3	7	1.47
	2001	1	-0.82
	2001	2	-7.66
ASP50LYS+GLU111ARG	1	6	-6.37	-4.196
	2	14	-3.89
	3	4	-0.37
	3	5	-3.14
	3	7	-0.09
	2001	1	-1.41
	2001	2	-8.11
ASP50LYS+GLU111LYS	1	6	-5.95	-3.98467
	2	14	-3.81
	3	4	-0.1
	3	5	-3
	3	7	0.96
	2001	1	-1.22
	2001	2	-8.23
ASP50LYS+GLU111TRP	1	6	-5.84	-3.62733
	2	14	-3.27
	3	4	-0.01
	3	5	-2.73
	3	7	1.55
	2001	1	-1.78
	2001	2	-6.85
ASP50ARG+VAL109ARG	1	6	-5.07	-3.18933
	2	14	-3.86
	3	4	0.12
	3	5	-3.46
	3	7	5.18
	2001	1	-0.17
	2001	2	-7.46
ASP50ARG+VAL109LYS	1	6	-3.69	-3.21267
	2	14	-3.84
	3	4	-0.23
	3	5	-2.43
	3	7	5.74
	2001	1	0.21
	2001	2	-9.77
ASP50ARG+VAL109LEU	1	6	-4.59	-3.30933
	2	14	-3.43
	3	4	0.57
	3	5	-2.45
	3	7	0.3
	2001	1	0.9
	2001	2	-8.9
ASP50ARG+VAL109TYR	1	6	-2.48	-2.48333
	2	14	-3.92
	3	4	0.82
	3	5	-3.22
	3	7	5.47
	2001	1	0.73
	2001	2	-7.77
ASP50LYS+VAL109ARG	1	6	-5.71	-3.82
	2	14	-2.83
	3	4	0.42
	3	5	-2.43
	3	7	1.02
	2001	1	-1.21
	2001	2	-9.02
ASP50LYS+VAL109LYS	1	6	-4.88	-3.21733
	2	14	-2.75
	3	4	-0.06
	3	5	-2.21
	3	7	0.96
	2001	1	-0.27
	2001	2	-7.75
ASP50LYS+VAL109LEU	1	6	-4.59	-2.808
	2	14	-2.53
	3	4	0.65
	3	5	-2.48
	3	7	1.41
	2001	1	-0.21
	2001	2	-6.57
ASP50LYS+VAL109TYR	1	6	-3.59	-3.00133
	2	14	-2.55
	3	4	0.51
	3	5	-2.45
	3	7	2.19
	2001	1	-0.14
	2001	2	-8.81
ASP50ARG+PRO110ARG	1	6	-4.37	-2.88267
	2	14	-3.37
	3	4	-0.01
		5	-5.51
		7	5.15
	2001	1	0.35
	2001	2	-6.9
ASP50ARG+PRO110TRP	1	6	-7.13	-3.078
	2	14	-3.37
	3	4	0.7
		5	-5.12
		7	3.91
	2001	1	0.72
		2	-5.44
ASP50LYS+PRO110ARG	1	6	-4.96	-2.368
	2	14	-2.05
	3	4	0.18
		5	-2.94
		7	2.16
	2001	1	0.09
		2	-4.72
ASP50LYS+PRO110TRP	1	6	-6.78	-3.12333
	2	14	-2.55
	3	4	1.55
		5	-3.19
		7	1.53
	2001	1	0.27
		2	-6.52
ASP65>ARG+GLU111>ARG	1	6	-4.98	-2.83165
	2	14	-1.94
	3	4	-3.2
		5	-3.19
		7	-3.2
	2001	1	-3.2
		2	-1.61
ASP50>ARG+ASP65ARG	1	6	-4.42	-3.08133
	2	14	-4.33
	3	4	-0.44
		5	-4.87
		7	5.2
	2001	1	-1.92
		2	-4.7
ASP50ARG+ASP65LYS	1	6	-3.7	-3.45133
	2	14	-4.27
	3	4	-0.12
		5	-5.29
		7	3.29
	2001	1	-1.39
		2	-7.19
ASP50ARG+ASP65TRP	1	6	-5.58	-3.748
	2	14	-3.67
	3	4	-1.17
	3	5	-5.23
	3	7	-1.46
	2001	1	-1.61
	2001	2	-5.26
ASP50ARG+ASP65TYR	1	6	-3.88	-3.21067
	2	14	-3.68
	3	4	-0.8
	3	5	-4.17
	3	7	-0.32
	2001	1	-1.21
	2001	2	-5.52
ASP50>LYS+ASP65ARG	1	6	-5.32	-3.172
	2	14	-3.48
	3	4	1.74
	3	5	-3.95
	3	7	0.56
	2001	1	-2.34
	2001	2	-4.17
ASP50LYS+ASP65LYS	1	6	-4.49	-3.43333
	2	14	-3.47
	3	4	0.71
	3	5	-4.07
	3	7	3.4
	2001	1	-1.78
	2001	2	-7.44
ASP50LYS+ASP65TRP	1	6	-6.02	-3.49067
	2	14	-2.82
	3	4	-1.43
	3	5	-4.48
	3	7	1.73
	2001	1	-1.36
	2001	2	-5.86
ASP50LYS+ASP65TYR	1	6	-5.23	-2.45333
	2	14	-2.83
	3	4	-0.67
	3	5	-3.34
	3	7	2.26
	2001	1	-1.23
	2001	2	-6.22
ASP65ARG+VAL109LYS	1	6	-3.46	-2.69733
	2	14	-1.33
	3	4	-1.85
	3	5	-2.69
	3	7	-3.55
	2001	1	-2.45
	2001	2	-3.55
ASP65ARG+VAL109TYR	1	6	-1.73	-2.108
	2	14	-0.89
	3	4	-1.41
	3	5	-2.52
	3	7	-3.18
	2001	1	-2.37
	2001	2	-3.18
ASP65ARG+PRO110ARG	1	6	-1.9	-1.69533
	2	14	-1.16
	3	4	-2.72
	3	5	-3.49
	3	7	-0.5
	2001	1	-1.28
	2001	2	-1.9
ASP65ARG+PRO110>TRP	1	6	-6.06	-2.25
	2	14	-0.86
	3	4	-0.3
	3	5	-2.29
	3	7	-0.56
	2001	1	-2.16
	2001	2	-1.12
ASP65ARG+GLU111>ARG	1	6	-4.98	-2.98533
	2	14	-1.94
	3	4	-3.2
	3	5	-3.19
	3	7	-3.2
	2001	1	-3.2
	2001	2	-1.61
ASP65ARG+GLU111LYS	1	6	-4.51	-3.03733
	2	14	-2.14
	3	4	-3.08
	3	5	-3.53
	3	7	-3.16
	2001	1	-3.16
	2001	2	-2.12
ASP65TRP+VAL109ARG	1	6	-5.32	-2.67667
	2	14	-0.67
	3	4	-2.25
	3	5	-2.64
	3	7	0.23
	2001	1	-1.66
	2001	2	-4.18
ASP65TRP+VAL109LYS	1	6	-4.27	-2.61733
	2	14	-0.64
	3	4	-2.16
	3	5	-2.57
	3	7	-0.42
	2001	1	-1.63
	2001	2	-4.83
ASP65TRP+PRO110ARG	1	6	-2.14	-1.90667
	2	14	-0.26
	3	4	-2.49
	3	5	-3.71
	3	7	0.49
	2001	1	-1.05
	2001	2	-4.18
ASP65TRP+PRO110TRP	1	6	-6.22	-2.59267
	2	14	0.09
	3	4	-1.77
	3	5	-3.77
	3	7	0.49
	2001	1	-1.31
	2001	2	-3.84
ASP65TRP+PRO111ARG	1	6	-5.85	-3.362
	2	14	-1.27
	3	4	-3.14
	3	5	-3.55
	3	7	-1.08
	2001	1	-2.53
	2001	2	-4.57
ASP65TRP+GLU111LYS	1	6	-5.65	-3.37933
	2	14	-1.45
	3	4	-3.04
	3	5	-3.59
	3	7	-0.95
	2001	1	-2.38
	2001	2	-4.89
ASP65TRP+GLU111TRP	1	6	-5.38	-3.608
	2	14	-1.02
	3	4	-3.15
	3	5	-3
	3	7	-3.15
	2001	1	-3.15
	2001	2	-5.39
ASP65TYR+GLU111>TRP	1	6	-3.91	-1.982
	2	14	-1.07
	3	4	-3.07
	3	5	-1.34
	3	7	2.76
	2001	1	-1.23
	2001	2	-3.15
ASP65LYS+PRO110ARG	1	6	-0.66	-1.05133
	2	14	-0.78
	3	4	-1.76
	3	5	-3.52
	3	7	0.67
	2001	1	-0.58
	2001	2	-1.7
ASP65LYS+GLU111TRP	1	6	-3.41	-2.67533
	2	14	-1.62
	3	4	-2.48
	3	5	-2.61
	3	7	0.27
	2001	1	-3.11
	2001	2	-3.63
SER31ARG+ASP50ARG	1	6	-2.99	-3.02533
	2	14	-4.9
	3	4	0.52
	3	5	-3.09
	3	7	3.48
	2001	1	-0.44
	2001	2	-7.1
SER31ARG+ASP50PHE	1	6	-2.1	-1.97867
	2	14	-3.42
	3	4	-2.08
	3	5	-2.29
	3	7	2.23
	2001	1	1.29
	2001	2	-4.95
SER31ARG+ASP50LYS	1	6	-3.78	-3.42267
	2	14	-4.97
	3	4	0.4
	3	5	-1.91
	3	7	0.39
	2001	1	-0.81
	2001	2	-7.18
SER31ARG+THR58ARG	1	6	-0.92	-1.98667
	2	14	-2.16
	3	4	-1.06
	3	5	-0.4
	3	7	-5.18
	2001	1	-1.24
	2001	2	-3.4
SER31ARG+THR58LYS	1	6	-0.71	-1.91867
	2	14	-2.48
	3	4	-1.06
	3	5	-0.49
	3	7	-3.92
	2001	1	-0.98
	2001	2	-3.6
SER31ARG+VAL109ARG	1	6	-2.85	-2.22933
	2	14	-2.16
	3	4	-1.32
	3	5	-0.2
	3	7	-2.1
	2001	1	-1
	2001	2	-3.93
SER31ARG+GLU111ARG	1	6	-3.48	-2.51733
	2	14	-2.92
	3	4	-1.94
	3	5	-1.21
	3	7	-3.08
	2001	1	-1.69
	2001	2	-2.42
SER31ARG+GLU111LYS	1	6	-3.01	-2.53467
	2	14	-3.57
	3	4	-1.83
	3	5	-1.22
	3	7	-2.81
	2001	1	-1.65
	2001	2	-2.49
ASP65ARG+VAL109ARG	1	6	-4.51	-1.76
	2	14	-1.38
	3	4	-1.89
	3	5	-2.29
	3	7	-0.47
	2001	1	-2.53
	2001	2	-1.58
ASP65ARG+GLU111ARG	1	6	-4.98	-2.862
	2	14	-1.94
	3	4	-3.2
	3	5	-3.19
	3	7	-1.35
	2001	1	-3.2
	2001	2	-1.61
VAL109ARG+GLU111ARG	1	6	-3.87	-2.93067
	2	14	-1.53
	3	4	-1.79
	3	5	-1.26
	3	7	-1.82
	2001	1	-1.93
	2001	2	-5.7
VAL109ARG+GLU111LYS	1	6	-4.22	-2.95733
	2	14	-1.61
	3	4	-1.76
	3	5	-1.36
	3	7	-1.43
	2001	1	-2
	2001	2	-5.44
